# The relationship between land cover and microbial community composition in European lakes

**DOI:** 10.1101/2021.11.17.468820

**Authors:** Theodor Sperlea, Jan Philip Schenk, Hagen Dreßler, Daniela Beisser, Georges Hattab, Jens Boenigk, Dominik Heider

**Author notes:** Corresponding author: Dominik Heider.

## Abstract

Microbes such as bacteria, archaea, and protists are essential for element cycling and ecosystem functioning, but many questions central to the understanding of the role of microbes in ecology are still open. Here, we analyze the relationship between lake microbiomes and the land cover surrounding the lakes. By applying machine learning methods, we quantify the covariance between land cover categories and the microbial community composition recorded in the largest amplicon sequencing dataset of European lakes available to date. We identify microbial bioindicators for these land cover categories. Combining land cover and physico-chemical bioindicators identified from the same amplicon sequencing dataset, we develop two novel similarity metrics that facilitate insights into the ecology of the lake microbiome. We show that the bioindicator network, i.e., the graph linking OTUs indicative of the same environmental parameters, corresponds to microbial co-occurrence patterns. Taken together, we demonstrate the strength of machine learning approaches to identify correlations between microbial diversity and environmental factors, potentially opening new approaches to integrate environmental molecular diversity into monitoring and water quality assessments.
