## Supplementary material for "The relationship between land cover and microbial community composition in European lakes": st_1_covar_clc.csv

	target	rsquared	rsquared_lower	rsquared_upper	rsquared_median	distance
1	1	0.142821431882003	0.0642420809534452	0.238103012032068	0.144158293979832	1
2	2	0.0947159872388305	0.0358304607894709	0.173739503572727	0.0968560866194074	1
3	3	0.0134625521790498	0.000323994709333277	0.0606614046347726	0.0160061133668381	1
4	1	0.00776153557743143	6.34885297531873e-05	0.0431612789736398	0.00930216505543971	10
5	2	0.000998620780711252	5.64359724449394e-05	0.020245345496683	0.00247501604265498	10
6	3	0.361705097156808	0.259165603033116	0.475987141482943	0.368537505224791	10
7	5	4.65283612941766e-05	3.53201772229617e-05	0.0259446329475705	0.00299000892865203	10
8	1	0.116343414596278	0.050357042257385	0.20723075358929	0.119464780951266	2
9	2	0.000962374821745095	2.22080554086481e-05	0.0327348698880927	0.00327708115553296	2
10	3	0.0015153333628539	6.01284309294396e-05	0.00587001317888	0.00155947545143611	2
11	1	0.00590823336756706	3.79592586437803e-05	0.0412467754636179	0.00641236789773521	3
12	2	0.0016014739811201	2.04080512301009e-05	0.0276870439738915	0.00370696757259969	3
13	3	0.00999384421196419	0.000909223395198678	0.0240201449226398	0.00973186542241027	3
14	1	0.0021260162275118	2.77809855938514e-05	0.0337264420157602	0.00362374495571572	4
15	2	0.00201647386450492	5.96027510341124e-05	0.0345447799336378	0.00414652866092725	4
16	3	0.0106527759158742	0.000101231909988751	0.0349410688836855	0.0112329594873878	4
17	1	0.00606880532199731	4.97435371264801e-05	0.0434106927939072	0.00670499116605104	5
18	2	0.00187252538271576	6.59658181465786e-05	0.0345760064602271	0.0047372845643946	5
19	3	0.237550577838783	0.141816841428143	0.350879209647629	0.241008525459349	5
20	5	2.18694839340111e-05	2.1564770987913e-05	0.0231828681494364	0.00267682007178311	5
21	1	0.00408439050277167	6.36082224106487e-05	0.0376363120307304	0.00551536699743147	6
22	2	3.55304084638951e-05	3.88376669200131e-05	0.0243321996334188	0.00319758991943756	6
23	3	0.282653505183065	0.178573259445898	0.400966336624755	0.286405678455489	6
24	5	0.00143624500031519	2.68263819654803e-05	0.0311485720579481	0.00360701290707186	6
25	1	0.0105185688695658	0.000179416834119956	0.0513435027875861	0.0105226044004542	7
26	2	0.00210106546663739	3.2666507398696e-05	0.0144761150547658	0.0026300646346514	7
27	3	0.311731256210565	0.20372497266474	0.429659189397396	0.319617350855917	7
28	5	0.000687394423250674	4.19970921074025e-05	0.0313315306209207	0.003666378655937	7
29	1	0.0138654954656135	0.000229301598530348	0.0628385888355381	0.0145431020193304	8
30	2	0.00241213246090783	3.56423717977745e-05	0.0251251366368984	0.00445751404575578	8
31	3	0.297549959269269	0.190253994989597	0.413887121648357	0.303532994567222	8
32	5	0.00520974197800754	7.20692287425774e-05	0.0382819345304783	0.00633100157071499	8
33	1	0.000885660351579295	2.478463838543e-05	0.02924778600764	0.00337580126324965	9
34	2	0.000879398394357335	7.25203966987186e-05	0.03057762834311	0.00596557332796853	9
35	3	0.325779429975429	0.22069937026866	0.457786668134819	0.331401422609864	9
36	5	0.00271558159513535	4.06955436916427e-05	0.0381188852865395	0.00435549798345776	9
37	111	0.0247872283972093	0.000314850480365333	0.165848749372252	0.0313792637840422	10
38	112	0.241095362828311	0.165696527442622	0.329371758196836	0.24206300132393	10
39	121	0.170164354163697	0.0914807622461227	0.266292642515039	0.172739696806636	10
40	122	0.041611652420722	0.000854833870248001	0.16128780176108	0.0429425233081489	10
41	124	0.0237399528696049	0.000271119262146229	0.158861532441866	0.0292793210861359	10
42	131	0.0380390141821327	0.00048963664303874	0.152591655653855	0.0380377265633096	10
43	132	0.196113423240845	0.00362558228262959	0.481775905981189	0.203169399043782	10
44	133	0.565560180261046	0.361522544371509	0.770439162490432	0.581677941693885	10
45	141	0.0289254685177097	0.000256820107483205	0.248317107353159	0.0323493296527776	10
46	142	0.0265135777704315	0.000932783970845873	0.0812309643933026	0.0257619374038222	10
47	211	0.31961049771516	0.232280670430465	0.422728854021336	0.327086590393972	10
48	212	0.387119757966434	0.0633717716923921	0.802874365123712	0.449385108569682	10
49	221	0.000552033074387507	0.000293742979574976	0.150296223085758	0.0202457621998499	10
50	222	0.249125479475002	0.121840510507931	0.39188475960942	0.262044808738487	10
51	223	0.00104357841716481	0.000427835802340864	0.349046746007791	0.0462650474346588	10
52	231	0.0517803455699999	0.0181480016359458	0.104439639987854	0.052519137412865	10
53	242	0.0691526643302656	0.0109140706417041	0.172984388487287	0.069286933924962	10
54	243	0.117721864667672	0.0516818575750178	0.203217846453687	0.117856297695875	10
55	311	0.0765509312653881	0.0235304845285166	0.150106830294416	0.0778846787066181	10
56	312	0.149263098364293	0.0789070034328494	0.240630530048256	0.149137162604966	10
57	313	0.0146972029079139	0.000244019504958381	0.069622516429431	0.0160923932345462	10
58	321	0.286598030468744	0.190866705978603	0.398318272698049	0.288978388573446	10
59	322	0.247952197447862	0.123551848118236	0.374935727231288	0.243050259427546	10
60	323	0.305175255221477	0.00152548451340307	0.639989371570293	0.270182975540252	10
61	324	0.18770786978998	0.118890021297877	0.267337039072921	0.187397504364866	10
62	331	0.00545631919428122	0.000223480337677067	0.18311267955604	0.0220085561344818	10
63	332	0.269805468784087	0.132613501313946	0.452700862199484	0.276919842804868	10
64	333	0.317671343013175	0.193359245091658	0.47548755548304	0.331051967102474	10
65	335	0.00286560225689292	0.000269988204271551	0.20662611731984	0.0264631357972091	10
66	411	0.0115075790205283	0.000144367499111345	0.096196487995418	0.0156765951851326	10
67	412	0.0116681280117383	0.000181185231716804	0.124284039819161	0.0184937495075037	10
68	511	0.0282126873779061	0.000653666507548514	0.147704971344534	0.0300990594516679	10
69	512	0.0784174337563692	0.0257073263441598	0.162701771023048	0.0814162077273491	10
70	112	0.00373547267400667	7.4642342377e-05	0.0414363120345685	0.00767880596784522	1
71	121	0.0718646502621986	0.0013049028393083	0.428426297300303	0.0906413999401642	1
72	142	0.0332269508477176	0.000521637332517205	0.292054612079845	0.0480668106682758	1
73	211	8.35368445953528e-05	4.16183309959299e-05	0.0736448238889063	0.00838888241875761	1
74	231	1.07855491168984e-05	7.3795278754508e-05	0.0514702589204952	0.00725714416285166	1
75	242	0.0365607575214006	0.000262980833109295	0.181279149157643	0.0339059976118833	1
76	243	0.0290444204372765	0.000300394268482704	0.151515070722051	0.030083784701638	1
77	311	0.000957296278176014	2.99462694369522e-05	0.0360162144416133	0.00451985624503989	1
78	312	0.0159548939280212	0.000376089114256871	0.0790626219712692	0.0172687590843337	1
79	313	0.0261308585753496	0.000513107363705724	0.133482553798124	0.0273691631615859	1
80	321	0.0298274043492596	0.000282748373721007	0.184896543774477	0.032516851942404	1
81	322	0.264042398896374	0.0367678349423933	0.516725593650834	0.265148297491264	1
82	323	0.527843915129683	0.240078515686038	0.928476093219703	0.592023414056146	1
83	324	0.000415859122373786	0.000208003696460215	0.234970613212859	0.0289576897036037	1
84	332	0.0202346156071578	0.000212231637648972	0.202561525304159	0.030261012393238	1
85	333	0.00362824480419601	0.000100506206205797	0.147645407611396	0.0142708484590164	1
86	411	7.82479839283939e-05	0.000184575797121421	0.228361159219566	0.0234840488336432	1
87	512	0.05526716993914	0.0205343583035343	0.123409655993467	0.0569797864375802	1
88	112	0.00884650687298486	0.000144410007247003	0.0443047395078889	0.00884376630747027	2
89	121	0.00872174342255466	9.39533418837788e-05	0.14039097158876	0.0112812104971292	2
90	142	0.0261985826085344	0.000743319324320894	0.137630372278909	0.032927210469351	2
91	211	0.149793836789882	0.0700577180466948	0.270621067414641	0.157139269650912	2
92	222	0.0235572522643661	0.000587601610848067	0.317133369881891	0.0467017070914374	2
93	231	0.00988416278705512	0.000166938370206704	0.0681925470797722	0.0107986640658781	2
94	242	0.044167479994994	0.00379464734781686	0.113261919793064	0.0427669941906224	2
95	243	3.60085325701325e-05	3.15872447461357e-05	0.0317851936759446	0.004130813674999	2
96	311	0.000575763020072371	3.68184044049098e-05	0.0348848777791866	0.00371397496214024	2
97	312	0.04949001475095	0.0120920307820831	0.115299940200958	0.0494252104637158	2
98	313	0.00205332583069952	5.86436726334122e-05	0.0450768814995303	0.00502421306520608	2
99	321	0.0403702516107761	0.000416720832077991	0.18212085760925	0.0442739738131565	2
100	322	0.00357027625926883	4.74832581128412e-05	0.0574529907335337	0.00710427709843793	2
101	323	0.00107783155997178	0.00018770659555097	0.217555085976746	0.0210153637532675	2
102	324	0.0376616156902931	0.00360017954948552	0.124609080788211	0.0420338597681705	2
103	332	0.111406426052058	0.00325717746801893	0.374034250416307	0.119714818302865	2
104	333	0.379751295738493	0.207587322654712	0.571790820637533	0.389034288243336	2
105	411	0.0266107733563491	0.000600523129080703	0.204318861257264	0.0374110386939152	2
106	512	0.112465876962367	0.0446719306483885	0.200230781433038	0.113793739727459	2
107	111	0.183860352311452	0.00380913943957748	0.499457720388854	0.177332317592932	3
108	112	0.00842727822992195	0.000119335356747356	0.0471777373887447	0.00890116045048592	3
109	121	0.144815727853763	0.0301261099192398	0.316008491331902	0.151980516911567	3
110	122	0.352214147331621	0.241460315982269	0.706551336535409	0.435087507176082	3
111	131	0.0913529306771059	0.00129641294072623	0.570876617340147	0.116438851860145	3
112	142	0.0287967313461085	0.00132127348428502	0.0915088973467781	0.0294861582121504	3
113	211	0.0694605971170463	0.0188089750413908	0.14534363473155	0.0706732186924573	3
114	222	0.18375921890046	0.00904198417747193	0.597011282163316	0.203270635107429	3
115	231	0.0158918122210279	0.000263817137676364	0.0620739578460032	0.0165642027208665	3
116	242	0.00451294236644246	6.48470578089451e-05	0.054899878419134	0.00738267827560733	3
117	243	0.00525475088441664	7.79136504302578e-05	0.04609690521173	0.00859035397097909	3
118	311	0.000801648494713371	5.4152590427977e-05	0.0285481087271088	0.00381965811610699	3
119	312	0.0531195203241121	0.0128091317986651	0.128230134299963	0.0533415992617501	3
120	313	0.0169057015943202	0.00071260658178928	0.0645156121327119	0.018169370011373	3
121	321	0.143191704008372	0.0469435744161134	0.266496948799189	0.144756438629571	3
122	322	0.0657402580867322	0.00818784051547501	0.240369724405804	0.0750057728515423	3
123	323	0.215615590689776	0.0641476227375396	0.479893986126238	0.240073570654386	3
124	324	0.0530347546378563	0.0053806458350743	0.122137939867395	0.0563665019656296	3
125	332	0.119196407950564	0.00270461020773891	0.425549865759278	0.12729451271903	3
126	333	0.318939637118642	0.204768035465466	0.453376161614494	0.334236349880222	3
127	411	0.0656106249647926	0.00525543708458341	0.202687382119438	0.0739166893235057	3
128	412	0.0234084143302194	0.000688493360263966	0.311231423935123	0.0393103412236726	3
129	512	0.114191706707588	0.0503664287958619	0.195944826646732	0.114254709647974	3
130	111	0.450787825323797	0.235320863142816	0.6875266729721	0.4750380020073	4
131	112	0.123557969717107	0.0598134655467887	0.204719113937383	0.124704865704735	4
132	121	0.0225530760026889	0.000315232910686194	0.0975801376501511	0.0232476478335623	4
133	122	0.0440949066941709	0.000722435066094673	0.33358991079672	0.0547937013204634	4
134	131	0.0636501833518558	0.00050751423312034	0.275822128359822	0.0673936370494989	4
135	142	0.00604454288147654	7.36810670078101e-05	0.0681125815184535	0.00961511594491006	4
136	211	0.127446391733546	0.0492354502395452	0.239908276348492	0.13139502699939	4
137	221	0.0939061047096337	0.00135058860667269	0.325574999607692	0.100846461047272	4
138	222	0.136736936153037	0.0174931147380767	0.355412907437814	0.146214166976305	4
139	231	0.0150668025779343	0.000760113437145538	0.046965791252607	0.0154928036680484	4
140	242	0.00153115653737625	5.70176551348577e-05	0.121757461928955	0.00726490213225543	4
141	243	0.0176671509741552	0.00076896513525865	0.0624678401792111	0.0193035955217603	4
142	311	0.0131173406230769	0.000378400474755809	0.0517143074187038	0.014503764653088	4
143	312	0.105686442811637	0.0456038283345747	0.184909203973826	0.107537072633267	4
144	313	0.0366331510434706	0.0080382916628618	0.0860005778012559	0.0385790386679604	4
145	321	0.112045646701978	0.044822305837214	0.217036084649651	0.115080271349879	4
146	322	0.126753904538834	0.0188465333023509	0.332943073931371	0.12879697036526	4
147	323	0.304785221707862	0.0354469124122292	0.595913999888604	0.312177535536733	4
148	324	0.0400467790037335	0.00511692260838651	0.127205602675382	0.0413664696056449	4
149	332	0.118276180056577	0.00359318482841939	0.347146234298812	0.12848518209529	4
150	333	0.331815058731612	0.201072083588707	0.466973353919214	0.334643748624488	4
151	411	0.0934208688771383	0.00165052652331068	0.316239710097797	0.103710528587521	4
152	412	0.300529776506157	0.0524339609882196	0.750570788632041	0.322051842483682	4
153	511	0.305987011156186	0.108099223932077	0.655453178577534	0.34172841470628	4
154	512	0.130070659237116	0.0565944113446983	0.228802919361901	0.1341222180059	4
155	111	0.178944049981861	0.0038659500269438	0.411422288018899	0.189508517137088	5
156	112	0.105641956166695	0.0552433967075262	0.17365717838477	0.108665161236045	5
157	121	0.0278934597107307	0.000777921333607266	0.103683678525244	0.0304505057313672	5
158	122	0.0518703866451857	0.00147725781278415	0.322957400200576	0.0573674162868117	5
159	131	0.000520586376815661	0.000160418783878771	0.180233948805664	0.0197535582734505	5
160	141	0.333584891264669	0.0199900169826714	0.739905544783141	0.354576493123064	5
161	142	0.0114622063433447	0.0001480234693561	0.0618446746125557	0.0128509575259763	5
162	211	0.17008378148001	0.0881244312546521	0.271844629333661	0.17168645132762	5
163	221	0.134608666242021	0.00837755671821585	0.42259151420721	0.150527476807244	5
164	222	0.0805827251515888	0.0043577182215194	0.2530212923866	0.0874425141362627	5
165	231	0.0184677576186165	0.000524085005567676	0.0647462605972184	0.0182138391062936	5
166	242	0.0793748551390957	0.0176866069424568	0.174965465428438	0.0752296285385565	5
167	243	0.00385656942639278	4.3136346364237e-05	0.0424549530162213	0.00555440769985183	5
168	311	0.0031702592233462	3.45241298429528e-05	0.0326068425256082	0.00446781756052878	5
169	312	0.0937671778148431	0.0354993006821506	0.185308045107708	0.0977806306053246	5
170	313	0.0145947542950245	0.000177794037296129	0.0679578689964551	0.0157774476572792	5
171	321	0.154995140979527	0.0820962387282834	0.232750471715301	0.156880930815503	5
172	322	0.1592034981602	0.0352220521002611	0.347506285562079	0.16582728030836	5
173	323	0.0208647514061451	0.000714150924549018	0.418654305960555	0.0866968288399546	5
174	324	0.0734741960908535	0.0214016969247465	0.165556647203528	0.0762504791331956	5
175	332	0.23966054992521	0.0623878059177007	0.494456706917146	0.268415030726542	5
176	333	0.194560888768059	0.0860709468379984	0.357819242173157	0.204012128790872	5
177	411	0.079376144322449	0.00906544556263096	0.215978571453135	0.089983859903053	5
178	412	2.35933875915284e-05	0.000409132207199173	0.391311330652509	0.0700018097358779	5
179	511	0.323196732071016	0.0801141255031878	0.685929759595105	0.334181616030031	5
180	512	0.123005167242797	0.0552612558482063	0.214879309885083	0.126855142745881	5
181	111	0.0453299871772737	0.000756706036499401	0.248728853169764	0.0577868848774661	6
182	112	0.20506579749106	0.1338360690166	0.305794559204397	0.210772559522709	6
183	121	0.00181981323973086	4.30047049554874e-05	0.0366507759821888	0.0049395026599582	6
184	122	0.00902856391511692	0.000301623447160284	0.15935091808947	0.0230022343951664	6
185	124	0.212515365342147	0.0129710866120439	0.641937298475158	0.237849909918814	6
186	131	0.0153126498749628	0.000242412044065177	0.0876344158650956	0.0170128207306245	6
187	133	0.491957152450074	0.0967629019648934	0.787088842571576	0.50329465313644	6
188	141	0.152646615456704	0.0326024911432476	0.640413204152706	0.204052733290435	6
189	142	0.0520141861311049	0.0018495407344532	0.148240362576166	0.0533697205613264	6
190	211	0.312546077021431	0.200198973665287	0.440815596012369	0.312793659176719	6
191	221	0.180438909622763	0.0243814139086208	0.428883560526891	0.187907385427663	6
192	222	0.377323982549725	0.141211618830896	0.602415741138442	0.382116898613001	6
193	231	0.0503936896632437	0.0100230723764586	0.121523475320992	0.0531178374205915	6
194	242	0.0598178567579729	0.0200004650154716	0.141310940663605	0.0640739228853443	6
195	243	0.00335413093847618	3.9853500343574e-05	0.0351242644085668	0.00462431720257979	6
196	311	0.0146372394316679	0.000405193217250407	0.0578577026723734	0.0139350583054903	6
197	312	0.116054505350556	0.053835646724105	0.20102543906195	0.117097965657013	6
198	313	0.0431286176147817	0.011216331339419	0.0962614117518246	0.042452926036981	6
199	321	0.0706246302373275	0.00745351531762141	0.233820834315461	0.0802965189640089	6
200	322	0.0656656098952012	0.005814045503024	0.22140576505255	0.0717170214811165	6
201	323	0.214110054365176	0.00223195676965479	0.604053804266086	0.217899757909222	6
202	324	0.0732284662097313	0.0208727720575252	0.18468650138165	0.0737997734736449	6
203	332	0.228646165105636	0.0695583882140674	0.42114794754971	0.233735523434325	6
204	333	0.22412632854824	0.0934759135175439	0.483782833965412	0.233046591123446	6
205	335	0.065743329609555	0.00114214204435771	0.478648873718574	0.0880861260325402	6
206	411	0.0015259606253161	0.000108456934105737	0.081016167047769	0.0105532444213955	6
207	412	0.000472008400769751	0.000192961394794079	0.243677317169378	0.0269159324021847	6
208	511	0.0790799703750119	0.00807907707099782	0.237319897323963	0.0886250446534971	6
209	512	0.137916467786851	0.0736820036199167	0.222762185113665	0.140217805930852	6
210	111	5.10259656401977e-05	0.00013092718292556	0.0996419683351677	0.0127639765918655	7
211	112	0.251988698060815	0.17460085210493	0.33655123311238	0.250509110047781	7
212	121	0.138870001958779	0.0614196504318756	0.246571069764105	0.143218762160631	7
213	122	0.030677089866978	0.0009876404972929	0.11934516404403	0.0331755657321901	7
214	124	0.0642356389652032	0.00153740345241661	0.243019664195772	0.0671898131182852	7
215	131	0.0469746398336759	0.00038069258656278	0.174696866384727	0.0469920217539845	7
216	132	0.134806550125167	0.00643929381321279	0.560394584497662	0.156546125260614	7
217	133	0.0678563630085282	0.0023405524944982	0.360941889442063	0.0895242787558117	7
218	141	0.201677767882806	0.0812708700567352	0.398195423685805	0.215561163756811	7
219	142	0.00266119924849263	4.14709349660723e-05	0.0421398567920827	0.00538986064016114	7
220	211	0.271161696889049	0.173920420587295	0.373766896694987	0.271989836358254	7
221	221	0.0171286675237005	0.000344726315530259	0.174482473288455	0.0270394877135645	7
222	222	0.277605158359133	0.0389205760384966	0.554560188607683	0.263401675324091	7
223	231	0.0423271501281137	0.00839637917897874	0.110977728260926	0.0441690580374254	7
224	242	0.078737840123636	0.0132620404794309	0.200062078011161	0.0802395880235606	7
225	243	0.0283596982315029	0.0018440193339884	0.0872912723686234	0.027647228607613	7
226	311	0.0768357873925965	0.0268108647104996	0.144950458940771	0.0773081409106178	7
227	312	0.128699533038308	0.0714390590360954	0.199133033641649	0.128702470240431	7
228	313	0.0498379638210103	0.00895175794967037	0.120870660457552	0.0516111077610601	7
229	321	0.127895498919266	0.0482238632264316	0.245145873144364	0.131946704025915	7
230	322	0.175083524496991	0.0617147104254469	0.330195592222871	0.179683234777009	7
231	323	0.307755903422447	0.0018636623915955	0.668208869267223	0.311791407249587	7
232	324	0.0868368646734433	0.0341538872269141	0.167067707354921	0.0864806011288583	7
233	332	0.203368105525545	0.0751138086879655	0.407286829944263	0.21172394762795	7
234	333	0.323886425478108	0.205724284031888	0.451903532736719	0.330057434982191	7
235	335	0.129595408892459	0.00363489474174875	0.427240906260485	0.140312656886646	7
236	411	3.09799716460965e-06	8.81504665511803e-05	0.116029696944587	0.0142576533394495	7
237	412	0.0853395203048862	0.00229681642739217	0.333339573416663	0.0941157055810581	7
238	511	0.1284195955419	0.00248293638722901	0.309080961529811	0.133210073751609	7
239	512	0.102782373493749	0.051326233816157	0.169238661524593	0.103181162971852	7
240	111	0.113703099563238	0.00953320649559576	0.396289772904185	0.124096364017273	8
241	112	0.285364076714758	0.206149009345086	0.372719108726536	0.287757446929713	8
242	121	0.0642064349065445	0.0163666241170626	0.166000748763447	0.0682208380885787	8
243	122	0.000345919745584895	0.00018435549043839	0.120593284572371	0.0160977604223642	8
244	124	0.030477719706868	0.000352845269954667	0.180014138394113	0.030462646468383	8
245	131	0.0347809744827398	0.00054837575237632	0.178150737771983	0.0369957989363946	8
246	132	0.215622688886108	0.0176753836693836	0.523709456334126	0.225139284268903	8
247	133	0.238319759986772	0.0709952582463058	0.577420823518679	0.245073140143024	8
248	141	0.017827120606165	0.000240795018930303	0.166569590678239	0.0235736486315646	8
249	142	0.00736114978417881	9.18130018969502e-05	0.0479129580187677	0.00791493427215264	8
250	211	0.331581539491015	0.229017716386148	0.446684440795591	0.335299509576314	8
251	221	0.00147277269060073	0.000125897216261402	0.187121157803762	0.0220255910483277	8
252	222	0.402370060079383	0.214843432909367	0.613879137978732	0.416515367237567	8
253	231	0.0741256310384705	0.0240308342601145	0.14790547294139	0.0742644353078916	8
254	242	0.0778667913719937	0.0162299532814372	0.164407654164656	0.078650798151699	8
255	243	0.0285645642158445	0.00317723266067883	0.0876260499533587	0.0291799869043798	8
256	311	0.033384707270588	0.00537607044862453	0.083502504352416	0.032173264350835	8
257	312	0.0714174276008395	0.0206338665144328	0.149839566755084	0.0744521909754207	8
258	313	0.0393325031125295	0.00789847261466428	0.0958480200197298	0.041495366688837	8
259	321	0.175567430313025	0.0904645955588381	0.285216591527585	0.178549013474562	8
260	322	0.118510464511474	0.0358406582799403	0.263196409564788	0.119337752044243	8
261	323	0.0970745193773321	0.00147394354598367	0.592336123166684	0.104426553645841	8
262	324	0.122655171848348	0.0544101741227814	0.209192615159931	0.124989167270011	8
263	332	0.266541279843698	0.121905808884086	0.454210317684505	0.269555761965359	8
264	333	0.369439432267363	0.235389985005616	0.507789873674747	0.370852083790972	8
265	335	0.1028186860478	0.00247615992859992	0.365008458572059	0.0988800911089716	8
266	411	0.0314455011749385	0.000461114620533224	0.150178488677325	0.0293642430678451	8
267	412	0.105525939020136	0.00222095748740905	0.404392078268642	0.108312997963252	8
268	511	0.0202182629403991	0.000179320896608303	0.171893565533859	0.0350094670090128	8
269	512	0.126589910459384	0.0616720378205341	0.203754375052665	0.128685721182449	8
270	111	0.0267079949789772	0.000428553721491274	0.114651291408329	0.0261622799888457	9
271	112	0.218013418757648	0.152146704241808	0.293730573661651	0.218950980168553	9
272	121	0.0755660073583989	0.0118064162839362	0.183788732713353	0.076842973949119	9
273	122	0.0772956984284845	0.00200857680704736	0.299497208858999	0.0818018298846064	9
274	124	0.00265720227046017	6.80702519456072e-05	0.110639118283394	0.0118832937809649	9
275	131	0.180604577916518	0.0506078100931993	0.349175213939215	0.17370338615586	9
276	132	0.0697020246153019	0.00112053649836601	0.284896794242004	0.0652528531499591	9
277	133	0.153096055131214	0.00459762939841543	0.455869022703314	0.17290353706002	9
278	141	0.119923258731596	0.0256462769439699	0.289744676320275	0.130519962419068	9
279	142	0.00243258433252678	4.4973853024218e-05	0.0329051115956296	0.00408451680150176	9
280	211	0.33726555106377	0.231968916703808	0.444116598743816	0.338322798543655	9
281	221	0.0273352606076835	0.000413724986333073	0.294720129831898	0.044146447396984	9
282	222	0.114848967001495	0.014492597296007	0.272003970618328	0.118479530716078	9
283	223	0.0502091306993075	0.000983268844588453	0.362851227475461	0.0641600641645202	9
284	231	0.0668541551386637	0.0243044870499347	0.148898599096856	0.071205515025294	9
285	242	0.0618828558648896	0.00870265248719142	0.164332937494111	0.0622629255679486	9
286	243	0.0160768934899345	0.000422841866551499	0.0571741404051855	0.0164948425827935	9
287	311	0.0369419205731918	0.00784234257655596	0.0870181317705994	0.0386089415310711	9
288	312	0.132245569074761	0.0740507839315286	0.210544421724039	0.134505103556486	9
289	313	0.0202680833699792	0.000507168473507314	0.0670675441929168	0.0207259207004953	9
290	321	0.225104383351013	0.124528777243561	0.332455369345425	0.2250250514063	9
291	322	0.169524441481554	0.0684440910277924	0.303724122024249	0.175179135824884	9
292	323	0.295086557626649	0.00575909714846654	0.630509717234707	0.281317293042151	9
293	324	0.144476153506134	0.0793056857171753	0.231577580112854	0.142356592599783	9
294	331	0.00932086203368877	0.000366329103794165	0.405601356741752	0.0405978484336208	9
295	332	0.31716470263644	0.149900203994892	0.517141639168585	0.335823164058491	9
296	333	0.321041263622906	0.174438428345635	0.474215198620059	0.32577943246536	9
297	335	0.0234867079778495	0.000404555850818756	0.27425571920495	0.0396176185824903	9
298	411	0.000669737567176393	6.62407802149844e-05	0.0611321539763264	0.00694419581672222	9
299	412	0.00706026765184175	0.000389912600056892	0.156390481014917	0.0249710425426646	9
300	511	0.068427343092198	0.0015478981172847	0.266593808642543	0.0729145775856624	9
301	512	0.0934103870765201	0.0394769405003073	0.164400416794503	0.0947674369287402	9
302	11	0.00119953899846418	2.52160063368572e-05	0.0276307605533431	0.00458321720295207	1
303	21	0.000360306114287992	0.000106027624447957	0.0875989448646789	0.0124867979050831	1
304	23	0.00395856800135159	3.8522266708138e-05	0.0536052586660572	0.00636141756049593	1
305	24	0.0238439721515599	0.00184611386226482	0.095254085500596	0.0257576015088697	1
306	31	0.037084865718211	0.00610104418376078	0.0961472664663223	0.0373111856186319	1
307	32	0.0428206536920233	0.002791305461733	0.135363501951825	0.0464273584673986	1
308	51	0.0473020679609637	0.0134304992148181	0.118897351419431	0.0504236796996545	1
309	11	0.23099554976972	0.154287767852888	0.314253610441845	0.233181176221059	10
310	12	0.10960565899643	0.0407474723715237	0.209971338243009	0.113980035882003	10
311	13	0.0867412482332874	0.0174680865797048	0.207681787799962	0.0868998932234426	10
312	14	0.0112625863057851	0.000167500092691868	0.0569747769401333	0.012251715379039	10
313	21	0.329421388721491	0.232412798370987	0.438622419082604	0.334704195998967	10
314	22	0.000692587935221335	6.90503279383198e-05	0.059601996646675	0.00727326252406571	10
315	23	0.0581267772189056	0.0205865615491617	0.110668622104852	0.0597488018435701	10
316	24	0.106797985674494	0.0437830953151873	0.200222922288215	0.108067574574498	10
317	31	0.108423961024789	0.0418609712735566	0.207994093448234	0.1140409888188	10
318	32	0.420328919109276	0.330793188921496	0.512920631462111	0.425304362611207	10
319	33	0.316912495302804	0.199075496261601	0.452201759058533	0.325393239680883	10
320	41	0.0163905134238257	0.000218728523506484	0.0914165640559205	0.0169564553966247	10
321	51	0.0677063896510505	0.0196894830184673	0.147771442882323	0.0703743944774557	10
322	11	0.00290970962319339	4.00316002760368e-05	0.0303762815647417	0.00394928374271995	2
323	21	0.144900247400959	0.0701390456492437	0.275465223771876	0.153466839797355	2
324	23	0.00519722995207732	5.21558968434579e-05	0.0454778272885835	0.00669852617842146	2
325	24	0.0276597120228259	0.00110610405422832	0.110902444401041	0.0323109933932798	2
326	31	0.0725732147049093	0.0314925578785367	0.13669746798658	0.0756920507895893	2
327	32	0.13174587290472	0.0571091946917481	0.233284060264076	0.135516580187365	2
328	33	0.358719086807161	0.161800009559353	0.608784834185985	0.367675573972522	2
329	51	0.142529831795974	0.0719415723915969	0.234716874821548	0.140754494856588	2
330	11	0.00321356669202752	4.03361403712063e-05	0.037568697960987	0.00444196752414254	3
331	12	0.114714016817983	0.015797140003491	0.299541974515746	0.120094669555756	3
332	14	0.105213302860654	0.0331415195831898	0.260890638753515	0.11443004160273	3
333	21	0.101820585723049	0.0373952396660119	0.207824018004953	0.103628119327707	3
334	23	0.0585229151522116	0.0117495195828665	0.132054092726029	0.0573949811112289	3
335	24	0.0100771875121823	0.000138725606558703	0.0662892485519867	0.0114876676488372	3
336	31	0.0700044572294968	0.0189978061766606	0.153035473410367	0.0730514204363264	3
337	32	0.227385001567398	0.16061756671837	0.322835786052701	0.232555893571701	3
338	33	0.370005858718359	0.208802750650031	0.536861446366624	0.389493796741474	3
339	51	0.0793538058680776	0.0286930306689272	0.151454799082366	0.0797613922873792	3
340	11	0.0858965496491174	0.0376062306303682	0.151525990714786	0.089084332599799	4
341	12	9.00363712232515e-05	2.66788197330925e-05	0.0368497234769519	0.00415255924246906	4
342	14	0.0467246276762504	0.00202146882032739	0.150835318336202	0.0452169128906596	4
343	21	0.13069581976287	0.0580786367396052	0.234778297338454	0.130995659949049	4
344	23	0.0187869399376548	0.00168753096683256	0.0564680549188005	0.0188008645032052	4
345	24	0.0173523473181519	0.00019111094331714	0.0641879843028179	0.015698937864902	4
346	31	0.128040352157744	0.0674986967352268	0.199233697949209	0.126915061627949	4
347	32	0.33044302871976	0.245118134182273	0.430917059840099	0.3310912959892	4
348	33	0.365451318050609	0.177678122648087	0.573097923867998	0.373678132426717	4
349	41	0.202938915894086	0.0245136496744307	0.428416892535613	0.190928789796162	4
350	51	0.151180674976301	0.0764315462330141	0.24186768727521	0.153731677465516	4
351	11	0.0926942065894283	0.0472081201482094	0.159951540692135	0.0938830221604821	5
352	12	0.00660512395591019	9.34570551427692e-05	0.0444067673740942	0.00763343008888576	5
353	14	0.0676447708350778	0.0109992081993537	0.144422043103431	0.0690177919113354	5
354	21	0.15830261947164	0.0810095640440637	0.261766034406937	0.158837891574753	5
355	23	0.0154273330878023	0.000448853568040814	0.0609361220923929	0.015380338089936	5
356	24	0.000158096641870455	3.50806473112566e-05	0.0239052251283492	0.00304587630062843	5
357	31	0.0862022165357499	0.0403234227821445	0.159311382505007	0.0875413045927258	5
358	32	0.302486714904902	0.176881219773411	0.425288156196018	0.308607002550537	5
359	33	0.230804706196142	0.115525244405866	0.392400288140072	0.237893267520433	5
360	41	0.0015898636087865	0.000114648934980203	0.0623886378658928	0.00724435155617132	5
361	51	0.127659351616391	0.0524786612629366	0.211762791886913	0.126960254874517	5
362	11	0.224367265148774	0.139135546379052	0.336093708714302	0.230412936928156	6
363	12	0.0118192805607351	0.00016819246908956	0.0654310864062526	0.0126603599149048	6
364	13	1.37035261580902e-05	4.51271267069677e-05	0.092525676281638	0.0093319774518384	6
365	14	0.000280511672556434	4.29959197151167e-05	0.0340740378053576	0.00415885233280726	6
366	21	0.267427060452679	0.161825589108886	0.380573244462961	0.268190863309838	6
367	23	0.0161747389280663	0.000346139734628213	0.0660764424226879	0.0172472921818898	6
368	24	0.0223723876096916	0.00124724611765849	0.0760484019513621	0.0226645607936925	6
369	31	0.067199731027946	0.0211789448085583	0.176811162526829	0.0748237789103191	6
370	32	0.230467922643858	0.120689580874273	0.373494828946761	0.237775085768018	6
371	33	0.219076693784845	0.105876368033286	0.421028456736357	0.23393975646828	6
372	41	0.0047666959078435	6.75169764704536e-05	0.0642058076358265	0.0073446851835726	6
373	51	0.180767397061461	0.104465672542967	0.273798101990627	0.179077443311682	6
374	11	0.292549717230065	0.2127941178412	0.38342724766798	0.299015728913668	7
375	12	0.0978720761199762	0.0301737791934465	0.189297058803677	0.09744272178208	7
376	13	0.0810457198917416	0.00292077624031447	0.196977130934044	0.0777558200427714	7
377	14	0.0252149117026645	0.000452178350484912	0.105055456339976	0.0254912824874257	7
378	21	0.273022228466406	0.183921399083956	0.378677757005971	0.275409979546388	7
379	23	0.0369899159150328	0.00383511524747411	0.107166861900739	0.0379223267002331	7
380	24	0.0306067167402832	0.00405498784092532	0.0805092763478877	0.0315479051496713	7
381	31	0.150289592101821	0.0936774577125225	0.224009305391382	0.151439176809401	7
382	32	0.388789311467594	0.302764072462168	0.477690076030789	0.391197794778779	7
383	33	0.383383706446552	0.234842726923119	0.546191262451232	0.385226043869019	7
384	41	0.00604476285692128	0.000122086691470897	0.0966663425775979	0.0119710012115192	7
385	51	0.123360670578277	0.0638691402080921	0.195081910839889	0.124102101594508	7
386	11	0.266047564247575	0.187871198636579	0.353050614189065	0.262906749574666	8
387	12	0.0859895575823122	0.0327236351713096	0.186621755871667	0.0889829908964144	8
388	13	0.00323700453472717	6.9525247537013e-05	0.0646955535618835	0.00783849444572007	8
389	14	0.0097221243695149	0.000107025838961347	0.0614856803179219	0.00963174383050498	8
390	21	0.319144732286673	0.2234949042112	0.428428521911185	0.323494742619202	8
391	22	0.0124068179853683	0.000126102130910601	0.120429577396312	0.0165951903200912	8
392	23	0.0701134593601534	0.0202957533730132	0.143008278501976	0.0708737784645995	8
393	24	0.0671967193070988	0.0181063291477612	0.14143261771164	0.0707594279812669	8
394	31	0.117773361503516	0.0520644801511579	0.20956113995096	0.116963913002699	8
395	32	0.38032283005495	0.297031053573139	0.473302514238586	0.381302876167113	8
396	33	0.341703498390855	0.201281603625034	0.480406900218711	0.341608077919603	8
397	41	8.64580405051282e-05	6.94457811603548e-05	0.0611460685183465	0.00664843579878643	8
398	51	0.0942659460627982	0.0418459374374846	0.158270658287306	0.093602854433302	8
399	11	0.214497468424966	0.142792017017472	0.291950576555112	0.215763926328262	9
400	12	0.0637907705207268	0.00908196679290632	0.157698960758386	0.0654333929503749	9
401	13	0.0148605588642298	0.000179084973881621	0.0797536942808148	0.0151844588578927	9
402	14	0.061522355048237	0.015889220332131	0.130324186949211	0.0610037285727455	9
403	21	0.357929067712045	0.263972616779232	0.460996934572405	0.364692265788326	9
404	22	0.00268662780178893	7.56688540249498e-05	0.0924758230121048	0.0113802871557086	9
405	23	0.0338421871819735	0.00528766726349217	0.101515783882218	0.036953592158146	9
406	24	0.0702576369635139	0.0202248503178353	0.154124807905406	0.0703381683111656	9
407	31	0.131012465802996	0.0671385072758388	0.221985544673425	0.135631426946642	9
408	32	0.41241844443146	0.332297094856397	0.499997042713498	0.416367825595814	9
409	33	0.419695607911649	0.293832636861157	0.562368356630903	0.428009147680523	9
410	41	0.000441115012436618	4.11786280805274e-05	0.0511894231226959	0.00613485405796439	9
411	51	0.101857914595571	0.0414977873074516	0.189813618770732	0.103245539316547	9
